# Identification of an Outbreak of Bivalve Transmissible Neoplasia in Soft-Shell Clams (*Mya arenaria*) in the Puget Sound Using Hemolymph and eDNA Surveys

**DOI:** 10.1101/2024.12.03.626659

**Authors:** Sydney A. Weinandt, Zachary J. Child, Dorothy Lartey, Angel Santos, Holden Maxfield, Jordana K. Sevigny, Fiona E. S. Garrett, Peter D. Smith, Rachael M. Giersch, Samuel F. M. Hart, Franchesca Perez, Lucas Rabins, Samuel Kaiser, Anna Boyar, Jan Newton, Jesse Kerr, James L. Dimond, Michael J. Metzger

## Abstract

Bivalve transmissible neoplasia (BTN) is one of three known types of naturally transmissible cancer— cancers in which the whole cancer cells move from individual to individual, spreading through natural populations. BTN is a lethal leukemia-like cancer that has been observed throughout soft-shell clam (*Mya arenaria*) populations on the east coast of North America, with two distinct sublineages circulating at low enzootic levels in New England, USA, and Prince Edward Island, Canada. Major cancer outbreaks likely due to *Mya arenaria* BTN (MarBTN) were reported in 1980s and the 2000s and the disease has been observed since the 1970s, but it has not been observed in populations of this clam species on the US west coast. In 2022, we collected soft-shell clams from several sites in Puget Sound, Washington, USA, and unexpectedly found high prevalence of BTN in two sites (Triangle Cove on Camano Island and near Stanwood in South Skagit Bay). Prevalence of BTN increased in subsequent years, reaching >75% in both sites in 2024, while it was not observed in other sites, suggesting the early stages of a severe disease outbreak following recent introduction. We observed that these cancer cells contain several somatic transposing insertion sites found only in the USA-sublineage of MarBTN, showing that it likely was recently transplanted from New England to this location. We then developed a sensitive environmental DNA (eDNA) assay, using qPCR to target somatic mutations in the MarBTN mitogenome, and showed that MarBTN can be detected in seawater at Triangle Cove, as well as several kilometers outside of the cove. We then used this assay to survey 50 sites throughout Puget Sound, confirming that the disease can be detected at high levels at Triangle Cove and South Skagit Bay, and showing that it extends beyond these known sites. However, while normal soft-shell clam mtDNA was widely detected, MarBTN was undetectable throughout most of Puget Sound and currently remains limited to the South Skagit Bay area and north Port Susan. These results identify a previously unknown severe outbreak of a transmissible cancer due to long-distance transplantation of disease from another ocean, and they demonstrate the utility of eDNA methods to track the spread of BTN through the environment.
