## Supplementary material for "Identification of an Outbreak of Bivalve Transmissible Neoplasia in Soft-Shell Clams (*Mya arenaria*) in the Puget Sound Using Hemolymph and eDNA Surveys": Table S1

### Sheet: Table S1
Table S1: Soft-shell clam collection and diagnosis for MarBTN in multiple sites in Puget Sound, WA, USA
Location	Code	Latitude	Longitude	Collection Date	Animals Collected	Animals Tested	MarBTN Positive
Triangle Cove	TC	48.2001	-122.46748	2022-04-21	47	47	13
Triangle Cove	TC	48.2001	-122.46748	2023-05-10	50	50	15
Triangle Cove	TC	48.2001	-122.46748	2024-07-08	29	27	22
Crandle Spit	CS	48.2941	-122.574528	2022-05-06	48	48	0
Crandle Spit	CS	48.2941	-122.574528	2023-06-06	34	34	0
Crandle Spit	CS	48.2941	-122.574528	2024-06-20	27	27	0
Similk Bay	SM	48.4458	-122.57675	2023-07-06	38	38	0
Similk Bay	SM	48.4458	-122.57675	2024-07-22	15	15	0
Stanwood	ST	48.2411	-122.37181	2022-09-29	39	39	5
Stanwood	ST	48.2411	-122.37181	2023-08-02	30	30	11
Stanwood	ST	48.2411	-122.37181	2024-07-05	68	66	51
Sequim Bay	SQ	48.0319	-123.01985	2023-08-30	3	3	0
Sequim Bay	SQ	48.0319	-123.01985	2024-04-10	13	13	0
