## Supplementary material for "Identification of an Outbreak of Bivalve Transmissible Neoplasia in Soft-Shell Clams (*Mya arenaria*) in the Puget Sound Using Hemolymph and eDNA Surveys": Table S2

### Sheet: Sheet1
Table S2. Primers used
Target	Forward		Reverse		Reference
Nuclear qPCR Primers
Steamer/N1N2	ClamLTR-F3	TTCAATCATTCAACGCATAACC	N1N2can-R3	TCGCTGAGAATTTTTCGGTGT	(Giersch et al, 2022)
M. arenaria control	N1N2-F3	CCCAGGGCAAGAGGAATATGGT	N1N2-R1	GGATACTGCAAGCTTCTTGGAA	(Giersch et al, 2022)
Mitochondrial qPCR Primers
MarBTN-USA	MarBTN-mt8807F1	GGGCACATTAGAGTATGAATATg	MarBTN-mt8843R2	AAGCAGAAAAAGGCACTTGAa	current manuscript
M. arenaria control	MarBTN-mt8807NORMF1	GGGGCACATTAGAGTATGAATAT	MarBTN-mt8843NORMR1	TAACCAAGCAGAAAAAGGCACTTGA	current manuscript
Cytochrome b oxidase I	LCO1490	GGTCAACAAATCATAAAGATATTGG	HCO2198	TAAACTTCAGGGTGACCAAAAAATCA	(Folmer et al, 1994)
Steamer insertion sites	ClamLTR-F2	ACATGCACATTAAAAGTTATCG	IMA10c2R	taagtcagattgatgatacac	(Metzger et al, 2015)
			IMA10c4R	tattttgacatttcttatgtttcc	(Metzger et al, 2015)
			IMC8c6R	atgcttccattgcatcaaagt	(Metzger et al, 2015)
			IMNYTCC9c7R	TGCATCAAAGTAGGAATCTG	(Metzger et al, 2015)
			IMDL8c1R	aactccaatacccttcaatt	(Arriagada et al, 2014)
			IMDL8c6R	agctgtctagattggaagtg	(Arriagada et al, 2014)
			IMHL03c2R	attgtcccagattcacagat	(Arriagada et al, 2014)
			IMA11c3R	tgcaggtcctattaaagtaaac	(Metzger et al, 2015)
			IMA11c4R	aataggatgccaatatacttg	(Metzger et al, 2015)
			IMC8c1R	cagcgaagaactgatggtga	(Metzger et al, 2015)
			IMNYTCC9c2R	TACATAAATGATGTACATAAG	(Metzger et al, 2015)
			Mar_sc0_USAin2-R	GGGCATTGAAATGTAGCAAA	current manuscript
			IMHL03c3R	gtaggtcttatacatttgag	(Arriagada et al, 2014)
			Mar_sc0_PEIin1-R	CGAGAACCATGTTCACTGTA	current manuscript
			Mar_sc2_PEIin2-R	CTGAATGTGCCTGGTAAGTT	current manuscript
			Mar_sc4_PEIin1-R	GTCATACCTGCTCAGTTTCT	current manuscript
			Mar_sc5_PEIin1-R	TCTACGAAGTTTCCTGTGTG	current manuscript
