## Supplementary material for "Identification of an Outbreak of Bivalve Transmissible Neoplasia in Soft-Shell Clams (*Mya arenaria*) in the Puget Sound Using Hemolymph and eDNA Surveys": Table S3

### Sheet: Table S3
Site	Abbreviation	Latitude	Longitude	Date	Sample method	Preservation method	DNA extraction	MarBTN copies per mL of seawater	Control copies per mL of seawater	MarBTN copies per reaction*	Control copies per reaction*
Crandall Spit	CS	48.4906	-122.581	2023-06-15	Polypropylene bottle (surface at shore)	Water sample frozen	Qiagen Powersoil Pro	0	2.15128	1	21.5128
False Bay	FB	48.4881	-123.068	2023-07-19	Polypropylene bottle (surface at shore)	Water sample frozen	Qiagen Powersoil Pro	0	0	1	1
Similk Bay	SK	48.4471	-122.575	2024-03-15	Polypropylene bottle (surface at shore)	Water sample frozen	Qiagen Powersoil Pro	0	1.41556	1	14.1556
Similk Bay	SK	48.4422	-122.572	2024-03-15	Niskin (near bottom)	Filter dessicated	Qiagen Powersoil Pro	0	5.89721	1	58.9721
Cornet Bay	CB	48.398	-122.634	2024-03-15	Niskin (near bottom)	Filter dessicated	Qiagen Powersoil Pro	0.143485	0.272036	1.43485	2.72036
Marthas Bay	MA	48.374	-122.526	2024-03-15	Niskin (near bottom)	Filter dessicated	Qiagen Powersoil Pro	1.47202	1.57355	14.7202	15.7355
Dugualla Bay	DB	48.3571	-122.592	2024-03-15	Niskin (near bottom)	Filter dessicated	Qiagen Powersoil Pro	0	0	1	1
S Dugualla State Park	SD	48.3368	-122.539	2024-03-15	Niskin (near bottom)	Filter dessicated	Qiagen Powersoil Pro	0.651162	0.89152	6.51162	8.9152
Hall Slough	HS	48.3357	-122.439	2024-03-15	Niskin (near bottom)	Filter dessicated	Qiagen Powersoil Pro	22.3666	77.5052	223.666	775.052
Wiley Slough	WS	48.317	-122.411	2024-03-15	Niskin (near bottom)	Filter dessicated	Qiagen Powersoil Pro	51.1484	62.1689	511.484	621.689
Strawberry Point	SP	48.3003	-122.504	2024-03-15	Niskin (near bottom)	Filter dessicated	Qiagen Powersoil Pro	1.1066	1.94863	11.066	19.4863
Isohis Slough	IS	48.2971	-122.402	2024-03-15	Niskin (near bottom)	Filter dessicated	Qiagen Powersoil Pro	10.5015	9.65673	105.015	96.5673
Crescent Harbor	CN	48.288	-122.598	2024-03-15	Niskin (near bottom)	Filter dessicated	Qiagen Powersoil Pro	0	0.296072	1	2.96072
Oak Harbor	OK	48.2775	-122.652	2024-03-15	Niskin (near bottom)	Filter dessicated	Qiagen Powersoil Pro	0.115188	0.182829	1.15188	1.82829
Eastern Bank	P22-B	48.2717	-123.019	2024-07-09	Niskin (near bottom)	Filter placed in Longmire's solution	Modified CTAB	0	0	1	1
Eastern Bank	P22-M	48.2717	-123.019	2024-07-09	Niskin (middle)	Filter placed in Longmire's solution	Modified CTAB	0	0	1	1
Eastern Bank	P22-S	48.2717	-123.019	2024-07-09	Niskin (surface)	Filter placed in Longmire's solution	Modified CTAB	0	0	1	1
Big Ditch Trail	BD	48.2716	-122.405	2024-03-15	Niskin (near bottom)	Filter dessicated	Qiagen Powersoil Pro	35.2184	32.2377	352.184	322.377
English Boom County Park	EB	48.2671	-122.44	2024-03-15	Niskin (near bottom)	Filter dessicated	Qiagen Powersoil Pro	20.0009	18.7282	200.009	187.282
Utsalady Bay	UD	48.258	-122.504	2024-03-15	Niskin (near bottom)	Filter dessicated	Qiagen Powersoil Pro	0.167686	0.253897	1.67686	2.53897
Skagit Bay	P4-B	48.2422	-122.553	2024-07-08	Niskin (near bottom)	Filter placed in Longmire's solution	Modified CTAB	0	0.285877	1	1.42939
Skagit Bay	P4-M	48.2422	-122.553	2024-07-08	Niskin (middle)	Filter placed in Longmire's solution	Modified CTAB	0	0.241111	1	1.20556
Skagit Bay	P4-S	48.2422	-122.553	2024-07-08	Niskin (surface)	Filter placed in Longmire's solution	Modified CTAB	36.9296	248.786	184.648	1243.93
Penn Cove	PC	48.2391	-122.679	2023-12-11	Polypropylene bottle (surface at shore)	Water sample frozen	Qiagen Powersoil Pro	0.568018	0.82844	5.68018	8.2844
Kettles Trailhead (West Penn)	KT	48.2305	-122.732	2024-03-15	Niskin (near bottom)	Filter dessicated	Qiagen Powersoil Pro	0	0	1	1
West Penn	WP	48.2284	-122.732	2024-06-07	Polypropylene bottle (surface at shore)	Water sample frozen	Qiagen Powersoil Pro	0	0.209066	1	2.09066
Livingston Bay	LB	48.2281	-122.439	2024-04-09	Polypropylene bottle (surface at shore)	Water sample frozen	Qiagen Powersoil Pro	22.2404	32.2688	222.404	322.688
Long Point	LP	48.227	-122.66	2024-03-15	Niskin (near bottom)	Filter dessicated	Qiagen Powersoil Pro	0	0.162672	1	1.62672
Triangle Cove	TC	48.1991	-122.473	2024-08-27	Polypropylene bottle (surface at shore)	Water sample frozen	Qiagen Powersoil Pro	735.823	989.312	7358.23	9893.12
Saratoga Passage	SP	48.1845	-122.581	2024-03-15	Niskin (near bottom)	Filter dessicated	Qiagen Powersoil Pro	0	0	1	1
Cavalero Boat Launch	BL	48.1746	-122.477	2024-04-09	Polypropylene bottle (surface at shore)	Water sample frozen	Qiagen Powersoil Pro	13.9644	21.9358	139.644	219.358
Hidden Beach	HB	48.128	-122.56	2024-03-15	Niskin (near bottom)	Filter dessicated	Qiagen Powersoil Pro	0	0	1	1
Camano Island State Park	CP	48.121	-122.491	2024-04-09	Polypropylene bottle (surface at shore)	Water sample frozen	Qiagen Powersoil Pro	0	0.293064	1	2.93064
Tillicum Beach	TL	48.1037	-122.4	2024-04-09	Polypropylene bottle (surface at shore)	Water sample frozen	Qiagen Powersoil Pro	0.674853	10.7982	6.74853	107.982
Mabana Beach	MB	48.093	-122.416	2024-04-09	Polypropylene bottle (surface at shore)	Water sample frozen	Qiagen Powersoil Pro	0	1.23047	1	12.3047
TU-2	TU-2	48.0571	-122.275	2024-03-29	Niskin (near bottom)	Water sample frozen	Qiagen Powersoil Pro	3.13474	3.25033	31.3474	32.5033
TU-4	TU-4	48.0539	-122.285	2024-03-29	Niskin (near bottom)	Water sample frozen	Qiagen Powersoil Pro	2.0154	2.91457	20.154	29.1457
TU-3	TU-3	48.0535	-122.274	2024-03-29	Niskin (near bottom)	Water sample frozen	Qiagen Powersoil Pro	1.54963	2.1503	15.4963	21.503
Honeymoon Bay	HM	48.0531	-122.549	2024-04-15	Polypropylene bottle (surface at shore)	Water sample frozen	Qiagen Powersoil Pro	0	479.918	1	4799.18
Sequim Bay	SB	48.0416	-123.027	2023-04-10	Polypropylene bottle (surface at shore)	Water sample frozen	Qiagen Powersoil Pro	0	1.19737	1	11.9737
South Whidbey Harbor	SW	48.0394	-122.404	2024-04-15	Polypropylene bottle (surface at shore)	Water sample frozen	Qiagen Powersoil Pro	0.679008	3.54605	6.79008	35.4605
TU-1	TU-1	48.0304	-122.24	2024-03-29	Niskin (near bottom)	Water sample frozen	Qiagen Powersoil Pro	0	0.13846	1	1.3846
Gedney Island	P1-B	48.0165	-122.304	2024-07-08	Niskin (near bottom)	Filter placed in Longmire's solution	Modified CTAB	0	0	1	1
Gedney Island	P1-S	48.0165	-122.304	2024-07-08	Niskin (surface)	Filter placed in Longmire's solution	Modified CTAB	0.212557	254.184	1.06279	1270.92
Mutiny Bay	P7-B	47.9835	-122.62	2024-07-09	Niskin (near bottom)	Filter placed in Longmire's solution	Modified CTAB	0	0	1	1
Mutiny Bay	P7-M	47.9835	-122.62	2024-07-09	Niskin (middle)	Filter placed in Longmire's solution	Modified CTAB	0	0	1	1
Mutiny Bay	P7-S	47.9835	-122.62	2024-07-09	Niskin (surface)	Filter placed in Longmire's solution	Modified CTAB	0	0	1	1
Clinton Ferry	CL	47.9755	-122.351	2024-04-15	Polypropylene bottle (surface at shore)	Water sample frozen	Qiagen Powersoil Pro	0.437925	0.482712	4.37925	4.82712
Hood Head	P8-B	47.8967	-122.605	2024-07-09	Niskin (near bottom)	Filter placed in Longmire's solution	Modified CTAB	0	0.204626	1	1.02313
Hood Head	P8-M	47.8967	-122.605	2024-07-09	Niskin (middle)	Filter placed in Longmire's solution	Modified CTAB	0	0.225696	1	1.12848
Hood Head	P8-S	47.8967	-122.605	2024-07-09	Niskin (surface)	Filter placed in Longmire's solution	Modified CTAB	0	0	1	1
Hood Canal Sill	P10-B	47.8001	-122.72	2024-07-10	Niskin (near bottom)	Filter placed in Longmire's solution	Modified CTAB	0	0.486595	1	2.43298
Hood Canal Sill	P10-M	47.8001	-122.72	2024-07-10	Niskin (middle)	Filter placed in Longmire's solution	Modified CTAB	0	0.33809	1	1.69045
Hood Canal Sill	P10-S	47.8001	-122.72	2024-07-10	Niskin (surface)	Filter placed in Longmire's solution	Modified CTAB	0	0	1	1
North of West Pt	P28-B	47.7034	-122.454	2024-07-08	Niskin (near bottom)	Filter placed in Longmire's solution	Modified CTAB	0	0	1	1
North of West Pt	P28-M	47.7034	-122.454	2024-07-08	Niskin (middle)	Filter placed in Longmire's solution	Modified CTAB	0	0	1	1
North of West Pt	P28-S	47.7034	-122.454	2024-07-08	Niskin (surface)	Filter placed in Longmire's solution	Modified CTAB	0	0.392427	1	1.96214
Hood Point	P14-B	47.6068	-122.94	2024-07-10	Niskin (near bottom)	Filter placed in Longmire's solution	Modified CTAB	0	0.247791	1	1.23896
Hood Point	P14-M	47.6068	-122.94	2024-07-10	Niskin (middle)	Filter placed in Longmire's solution	Modified CTAB	0	0	1	1
Hood Point	P14-S	47.6068	-122.94	2024-07-10	Niskin (surface)	Filter placed in Longmire's solution	Modified CTAB	0	0	1	1
South of Alki Pt	P29-B	47.5568	-122.443	2024-07-11	Niskin (near bottom)	Filter placed in Longmire's solution	Modified CTAB	0	0	1	1
South of Alki Pt	P29-M	47.5568	-122.443	2024-07-11	Niskin (middle)	Filter placed in Longmire's solution	Modified CTAB	0	0.391761	1	1.95881
South of Alki Pt	P29-S	47.5568	-122.443	2024-07-11	Niskin (surface)	Filter placed in Longmire's solution	Modified CTAB	0	0.427676	1	2.13838
Hoodsport	P12-B	47.4253	-123.108	2024-07-10	Niskin (near bottom)	Filter placed in Longmire's solution	Modified CTAB	0	0	1	1
Hoodsport	P12-M	47.4253	-123.108	2024-07-10	Niskin (middle)	Filter placed in Longmire's solution	Modified CTAB	0	0.257477	1	1.28739
Hoodsport	P12-S	47.4253	-123.108	2024-07-10	Niskin (surface)	Filter placed in Longmire's solution	Modified CTAB	0	0	1	1
The Great Bend	P11-B	47.3712	-123.133	2024-07-10	Niskin (near bottom)	Filter placed in Longmire's solution	Modified CTAB	0	1.22378	1	6.11892
The Great Bend	P11-M	47.3712	-123.133	2024-07-10	Niskin (middle)	Filter placed in Longmire's solution	Modified CTAB	0	0	1	1
The Great Bend	P11-S	47.3712	-123.133	2024-07-10	Niskin (surface)	Filter placed in Longmire's solution	Modified CTAB	0	0	1	1
Sisters Point	P402-B	47.3567	-123.023	2024-07-10	Niskin (near bottom)	Filter placed in Longmire's solution	Modified CTAB	0	0	1	1
Sisters Point	P402-M	47.3567	-123.023	2024-07-10	Niskin (middle)	Filter placed in Longmire's solution	Modified CTAB	0	0.317904	1	1.58952
Sisters Point	P402-S	47.3567	-123.023	2024-07-10	Niskin (surface)	Filter placed in Longmire's solution	Modified CTAB	0	0	1	1
Dash Point	DP	47.3207	-122.414	2023-08-02	Polypropylene bottle (surface at shore)	Water sample frozen	Qiagen Powersoil Pro	0	2.84545	1	28.4545
Carr Inlet	P38-B	47.2766	-122.708	2024-07-12	Niskin (near bottom)	Filter placed in Longmire's solution	Modified CTAB	0	0	1	1
Carr Inlet	P38-M	47.2766	-122.708	2024-07-12	Niskin (middle)	Filter placed in Longmire's solution	Modified CTAB	0	1.17602	1	5.88009
Carr Inlet	P38-S	47.2766	-122.708	2024-07-12	Niskin (surface)	Filter placed in Longmire's solution	Modified CTAB	0	0	1	1
Devils Head	P36-B	47.1684	-122.787	2024-07-12	Niskin (near bottom)	Filter placed in Longmire's solution	Modified CTAB	0	0	1	1
Devils Head	P36-M	47.1684	-122.787	2024-07-12	Niskin (middle)	Filter placed in Longmire's solution	Modified CTAB	0	0	1	1
Devils Head	P36-S	47.1684	-122.787	2024-07-12	Niskin (surface)	Filter placed in Longmire's solution	Modified CTAB	0	0.325552	1	1.62776
*Limit of Detection for qPCR assay was determined to be 1 copy per reaction. Samples with undetectible amplification are listed with "1" in copies per reaction and "0" for copier per mL seawater.
